# SeekNSee: A Rule-Based Framework for Prioritizing Proteotypic Peptides

**DOI:** 10.64898/2026.11.07.764955

**Authors:** Mauricio Frota Camacho, Guilherme Pauperio Lanfredi, Adriana Franco Paes Leme, Nilson Antônio da Rocha Coimbra, Jackson Gabriel Miyamoto

**Affiliations:** Advanced Clusters in Health Technologies (NATS), Brazilian Biosciences National Laboratory (LNBio), Brazilian Center for Research in Energy and Materials (CNPEM), Campinas, São Paulo, Brazil; Graduate Program in Pharmaceutical Sciences (PPG – FCF), Universidade Estadual de Campinas (UNICAMP), Campinas, São Paulo, Brazil; Departament of Basic and Oral Biology, Faculty of Dentistry of Ribeirão Preto, University of São Paulo (FORP/USP), Ribeirão Preto, São Paulo, Brazil

**Keywords:** targeted proteomics, peptide prioritization, proteotypic peptides, in silico digestion, rule-based scoring, traceability, R/Shiny, DIA, DDA, bioinformatics software

## Abstract

Selecting peptides candidates for target proteomics requires integrating a multicriteria problem, particularly when users lack prior experimental data, programming expertise, or stable access to external repositories. We developed SeekNSee, a locally executed R/Shiny application designed to improve the reproducibility and auditability of peptide-candidate screening through enzyme-aware in silico digestion, configurable and traceable rule-level decision tracking. Starting from a user provided reference proteome and target sequences, SeekNSee generates peptides-candidates using nine digestion configurations and evaluates them with 12 rules configured as *ignore*, *apply*, or *block*. Numerical score and retained/blocking status are stored independently, and every candidate-rule outcome is preserved in a rule-level trace. Computational validation confirmed the specified behavior in controlled cases through 198 passing automated assertions, complemented by successful operational and processing tests on Windows and Ubuntu. Proteome-wide application covered all 20,416 reviewed human proteins, generating 733,864 peptide-candidate and 581,026 unique peptides sequences while preserving data integrity, decision traceability, and candidate-specific context. DIA, DDA, and deep-fractionated proteomics benchmarking showed strong associations between SeekNSee scores categories, peptide observation, and multiple analytical measurements. Together, these results support that SeekNSee provides a transparent and traceable screening layer for generating peptide-candidates for subsequent assay and experimental validation.
