## Supplementary material for "SeekNSee: A Rule-Based Framework for Prioritizing Proteotypic Peptides": Table S1

### Sheet: Cleavage_Models
Supplementary Table S1
Enzyme-specific cleavage definitions and applicability of digestion-dependent rules implemented in SeekNSee. Yellow cells identify release-level fields that must be updated before submission.
Enzyme configuration	Cleavage orientation	Implemented cleavage model	Proline / exception handling	Dibasic rule	D/E near tryptic cleavage	Proline at P1-prime	Interpretive note
Trypsin	C-terminal	Cleavage after K or R	No cleavage when P occupies P1-prime	Applicable	Applicable	Not applicable	Conventional strict tryptic model.
Trypsin/P	C-terminal	Cleavage after K or R	K|P and R|P boundaries are permitted	Applicable	Not applicable	Applicable to internal K/R-P boundaries	Permissive operational model; existence of K/R-P cleavage does not imply that every such bond is efficiently cleaved.
LysC	C-terminal	Cleavage after K	No additional proline exception in the implemented model	Not applicable	Not applicable	Not applicable	Alternative-protease model implemented deterministically.
ArgC	C-terminal	Cleavage after R	No additional proline exception in the implemented model	Not applicable	Not applicable	Not applicable	Alternative-protease model implemented deterministically.
AspN	N-terminal	Cleavage before D	Not applicable	Not applicable	Not applicable	Not applicable	N-terminal cleavage model.
GluC	C-terminal	Cleavage after E	No additional exception in the implemented model	Not applicable	Not applicable	Not applicable	Operational GluC model used by the application.
Chymotrypsin	C-terminal	Cleavage after the aromatic / hydrophobic residues defined by the validated algorithm	Sequence-context rules follow the implemented deterministic model	Not applicable	Not applicable	Not applicable	The exact residue set is version-controlled in the scientific core and must remain synchronized with the release documentation.
Elastase	C-terminal	Cleavage after the small neutral residues defined by the validated algorithm	Sequence-context rules follow the implemented deterministic model	Not applicable	Not applicable	Not applicable	Broad or condition-dependent protease specificity should be interpreted as an operational model.
ProAlanase	C-terminal	Cleavage after P or A	No additional exception in the implemented model	Not applicable	Not applicable	Not applicable	Computationally validated implementation; enzyme-specific experimental benchmarking was not performed in this study.

### Sheet: Global_Parameters
Global candidate-generation parameters
Parameter	Implemented value	Purpose / interpretation
Candidate length retained for evaluation	4-25 amino acids	Defines the sequence-length universe passed to rule evaluation.
Preferred Length-rule interval	8-25 amino acids	Candidates of 4-7 residues remain auditable but fail the preferred Length criterion when the rule is active.
Maximum missed-cleavage setting	0, 1, or 2	User-selected maximum used during candidate construction.
Candidate provenance	Target, coordinates, flanking context, terminal position, missed-cleavage count, candidate-instance key	Preserves the relationship between sequence, source protein, position, and digestion context.
Model interpretation	Deterministic operational definitions	Implemented boundaries are reproducible computational models, not exhaustive biochemical descriptions of protease specificity.
Software version	[FINAL RELEASE VERSION]	Update before submission.
Algorithm version	[FINAL ALGORITHM IDENTIFIER]	Update before submission without changing the validated scientific behavior.

### Sheet: References
References supporting interpretation of enzyme-specific models
Reference	Primary relevance
Rodriguez J, Gupta N, Smith RD, Pevzner PA. Does Trypsin Cut Before Proline? J Proteome Res. 2008;7(1):300-305. doi:10.1021/pr0705035.	Trypsin/P and K/R-P cleavage context.
Swaney DL, Wenger CD, Coon JJ. The Value of Using Multiple Proteases for Large-Scale Mass Spectrometry-Based Proteomics. J Proteome Res. 2010;9(3):1323-1329. doi:10.1021/pr900863u.	Complementarity of multiple proteases.
Guo X, Trudgian DC, Lemoff A, Yadavalli S, Mirzaei H. Confetti: A Multiprotease Map of the HeLa Proteome for Comprehensive Proteomics. Mol Cell Proteomics. 2014;13(6):1573-1584. doi:10.1074/mcp.M113.035170.	Multiprotease sequence-space coverage.
Giansanti P, Tsiatsiani L, Low TY, Heck AJR. Six Alternative Proteases for Mass Spectrometry-Based Proteomics beyond Trypsin. Nat Protoc. 2016;11(5):993-1006. doi:10.1038/nprot.2016.057.	Alternative-protease protocols, specificity, and peptide properties.
Dau T, Bartolomucci G, Rappsilber J. Proteomics Using Protease Alternatives to Trypsin Benefits from Sequential Digestion with Trypsin. Anal Chem. 2020;92(14):9523-9527. doi:10.1021/acs.analchem.0c00478.	Dependence on enzyme identity and digestion design.
Jiang Y, Rex DAB, Schuster D, et al. Comprehensive Overview of Bottom-Up Proteomics Using Mass Spectrometry. ACS Meas Sci Au. 2024;4(4):338-417. doi:10.1021/acsmeasuresciau.3c00068.	General bottom-up proteomics context.

### Sheet: Manuscript_Call
Recommended callout in the manuscript
Section	2.2. Input Sequences and Candidate Generation
Insert at the end of the paragraph that introduces the nine digestion configurations.	Complete cleavage definitions, implemented exceptions, and enzyme-dependent rule applicability are provided in Table S1.
