## Supplementary material for "SeekNSee: A Rule-Based Framework for Prioritizing Proteotypic Peptides": Table S2

### Sheet: Table_S2
Supplementary Table S2. Definitions, applicability, scoring effects, and empirical-analysis configuration of the 12 SeekNSee rules
Literal conditions were transcribed from the frozen SeekNSee 0.2.5 implementation (algorithm 2026-09-enzyme-aware-missed-cleavages-p1prime-1). The final packaged SRSF1 acceptance run used the exported default configuration shown here. Rule_trace records the common rule-level outcome fields; specialized evidence is stored in the linked candidate rows where implemented.
Rule (internal key)	Scientific dimension	Purpose	Default state	Applicability	Applicable enzymes	Exact pass condition	Exact fail condition	Evidence recorded / linked to Rule_trace	Contribution when apply	Effect when block	Interpretation	Limitations	State used in empirical acceptance run
Specific against reference proteome (unique_proteome)	Representativeness / reference specificity	Determine whether the peptide is specific relative to the uploaded reference proteome.	block	Always evaluated. Interpretation depends on target source and specificity policy.	All supported enzymes	Reference target: no matches outside the selected target entry. External target under strict_absence: no reference matches. External target under allow_exact_target_match: all matches are complete-sequence-identical allowed entries.	At least one disallowed reference entry is found under the selected policy.	Rule_trace: candidate_key, target_id, peptide, start, end, missed_cleavages, rule, state, applicable, pass_fail, rule_score, candidate_status, peptide_score, blocks_candidate. Candidate evidence: reference_entry_count, reference_occurrence_count, matching_reference_ids, disallowed_reference_ids; allowed IDs are applied internally.	-1 on failure; 0 on pass.	Failure sets candidate_status = blocked; the numeric score receives 0 from this blocked rule; blocks_candidate = TRUE.	Prioritizes candidates whose signal can be attributed to the allowed target context.	Depends on FASTA content/version and exact sequence matching; does not model variants, PTMs, or sample-specific expression.	block
Unique accession group (unique_protein)	Protein inference / accession grouping	Assess whether all matching entries resolve to no more than one normalized accession group.	apply	Always evaluated from normalized base accessions of reference matches.	All supported enzymes	Number of unique normalized base accessions among matching reference entries is <= 1.	More than one normalized base-accession group is represented.	Rule_trace: candidate_key, target_id, peptide, start, end, missed_cleavages, rule, state, applicable, pass_fail, rule_score, candidate_status, peptide_score, blocks_candidate. Matching base accessions are calculated internally; matching_reference_ids in the candidate table provides the exported match context.	-1 on failure; 0 on pass.	Failure blocks the candidate if configured as block; numeric contribution remains 0 for the blocked rule.	Favours candidates with less ambiguous accession-level attribution.	UniProt-style isoform suffix normalization is not a complete isoform-specificity analysis.	apply
Length (length)	Analytical suitability / sequence length	Apply the preferred peptide-length interval while retaining a wider generated universe for audit.	block	Always evaluated after candidates of 4–25 aa are generated.	All supported enzymes	Peptide length is >= 8 and <= 25 amino acids.	Peptide length is < 8 or > 25 amino acids; in the current candidate universe, failures are 4–7 aa.	Rule_trace: candidate_key, target_id, peptide, start, end, missed_cleavages, rule, state, applicable, pass_fail, rule_score, candidate_status, peptide_score, blocks_candidate. Direct evidence: peptide, start, end; length is present in Ranked_peptides and Blocked_peptides.	-1 on failure; 0 on pass.	Failure blocks the candidate; numeric contribution from this blocked rule is 0.	Favours a practical length range while preserving short candidates for traceability.	Length alone does not predict ionization, chromatographic behaviour, or detectability.	block
Dibasic (dibasic)	Proteolytic context	Flag internal adjacent basic motifs associated with tryptic cleavage susceptibility.	apply	Applicable only when enzyme is Trypsin or Trypsin/P; otherwise not_applicable.	Trypsin; Trypsin/P	Candidate does not contain KK, KR, RK, or RR.	Candidate contains at least one KK, KR, RK, or RR motif.	Rule_trace: candidate_key, target_id, peptide, start, end, missed_cleavages, rule, state, applicable, pass_fail, rule_score, candidate_status, peptide_score, blocks_candidate. No motif-specific auxiliary column is exported; evidence is reproducible from peptide sequence.	-1 on failure; 0 on pass or not_applicable.	Failure blocks only when state = block and applicable = TRUE.	Signals a potentially complex tryptic cleavage context.	Motif flag does not estimate cleavage efficiency or kinetics.	apply
Glycosylation motif (glyco)	Potential post-translational modification	Flag a potential N-linked glycosylation sequon.	apply	Always evaluated from candidate sequence.	All supported enzymes	No N-X-S/T motif with X != P is present.	Regex N[^P][ST] is present.	Rule_trace: candidate_key, target_id, peptide, start, end, missed_cleavages, rule, state, applicable, pass_fail, rule_score, candidate_status, peptide_score, blocks_candidate. No motif-position auxiliary column is exported; evidence is reproducible from peptide sequence.	-1 on failure; 0 on pass.	Failure blocks the candidate if configured as block.	Signals possible sequence heterogeneity related to N-linked glycosylation.	A sequon does not prove occupancy or glycosylation; structural and biological context are not modeled.	apply
Chemical risk (chemical)	Chemical handling / sequence stability	Flag residues and motifs treated as chemical-risk indicators in the 0.2.5 heuristic.	apply	Always evaluated from candidate sequence.	All supported enzymes	Peptide contains none of M, W, C, NG, QG, DP and does not start with Q or E.	Regex M|W|C|NG|QG|DP|^[QE] matches the peptide.	Rule_trace: candidate_key, target_id, peptide, start, end, missed_cleavages, rule, state, applicable, pass_fail, rule_score, candidate_status, peptide_score, blocks_candidate. No residue-level auxiliary column is exported; evidence is reproducible from peptide sequence.	-1 on failure regardless of the number of matched risks; 0 on pass.	Failure blocks the candidate if configured as block.	Reduces priority of sequences with potential oxidation, alkylation, deamidation/sequence-context, cleavage-lability, or N-terminal cyclization concerns.	Binary heuristic; does not predict reaction probability, count risks separately, or incorporate experimental conditions.	apply
D/E near tryptic cleavage (acidic)	Proteolytic boundary context	Flag acidic residues around valid Trypsin boundaries delimiting the candidate.	apply	Applicable only to Trypsin. Internal N and/or C boundaries are assessed; non-Trypsin enzymes are not_applicable.	Trypsin only	No D or E occurs at evaluated positions cut-2, cut-1, cut+1, cut+2, or cut+3 around each valid boundary; P1 itself is excluded.	At least one D or E occurs in the evaluated P3–P3-prime context of a valid K/R cleavage boundary; K/R-P is not a valid Trypsin site.	Rule_trace: candidate_key, target_id, peptide, start, end, missed_cleavages, rule, state, applicable, pass_fail, rule_score, candidate_status, peptide_score, blocks_candidate. Candidate evidence: acidic_evaluated_site_count, acidic_affected_boundaries, acidic_affected_positions, acidic_affected_residues.	-1 on failure; 0 on pass or not_applicable.	Failure blocks only when state = block and applicable = TRUE.	Signals a potentially less favourable local tryptic-cleavage context.	Sequence-context heuristic; does not model protein structure, digestion kinetics, or site accessibility.	apply
Terminal fragment (terminal)	Protein context / termini	Flag candidates corresponding to an N- or C-terminal target fragment.	apply	Always evaluated using candidate coordinates and target length.	All supported enzymes	start != 1 and end != target_sequence_length.	start == 1 or end == target_sequence_length.	Rule_trace: candidate_key, target_id, peptide, start, end, missed_cleavages, rule, state, applicable, pass_fail, rule_score, candidate_status, peptide_score, blocks_candidate. Candidate evidence: start and end; target sequence length is recorded in Target_proteins.	-1 on failure; 0 on pass.	Failure blocks the candidate if configured as block.	Signals candidates whose interpretation may depend on terminal processing or sequence annotation.	Does not model initiator methionine removal, signal-peptide/propeptide processing, degradation, or mature proteoforms.	apply
Missed cleavages (miscleavage)	Proteolytic completeness	Record and score dependence on incomplete enzyme cleavage.	apply	Always evaluated; candidate generation permits 0–2 up to the user-selected maximum.	All supported enzymes	missed_cleavages == 0.	missed_cleavages is 1 or 2.	Rule_trace: candidate_key, target_id, peptide, start, end, missed_cleavages, rule, state, applicable, pass_fail, rule_score, candidate_status, peptide_score, blocks_candidate. Direct evidence: missed_cleavages in candidate and trace tables.	0 for 0; -1 for 1; -2 for 2 missed cleavages.	Failure blocks the candidate if configured as block; numeric contribution from the blocked rule is 0.	Progressively deprioritizes candidates requiring more incomplete cleavage events.	Does not estimate the experimental probability or abundance of a missed-cleavage product.	apply
Proline at P1-prime (proline_p1prime)	Proteolytic boundary context	Flag Trypsin/P candidates beginning with P immediately after an internal K/R boundary.	apply	Applicable only when enzyme = Trypsin/P, start > 1, and preceding residue is K or R. Otherwise not_applicable.	Trypsin/P only	For an applicable internal K/R boundary, the first candidate residue is not P.	For an applicable boundary, the first candidate residue is P, corresponding to K|P or R|P.	Rule_trace: candidate_key, target_id, peptide, start, end, missed_cleavages, rule, state, applicable, pass_fail, rule_score, candidate_status, peptide_score, blocks_candidate. Candidate evidence: proline_p1prime_applicable, proline_p1prime_preceding_residue, proline_p1prime_residue.	-1 on failure; 0 on pass or not_applicable.	Failure blocks only when state = block and applicable = TRUE.	Retains permissive Trypsin/P candidates while explicitly flagging less-canonical P1-prime proline boundaries.	Does not quantify cleavage efficiency; P|K and P|R are inverse orientations and are not flagged.	apply
Isobaric I/L (isobaric)	Sequence interpretability / isobaric residues	Flag peptides containing isoleucine or leucine.	apply	Always evaluated from candidate sequence.	All supported enzymes	Peptide contains neither I nor L.	Regex [IL] matches at least one residue.	Rule_trace: candidate_key, target_id, peptide, start, end, missed_cleavages, rule, state, applicable, pass_fail, rule_score, candidate_status, peptide_score, blocks_candidate. No residue-position auxiliary column is exported; evidence is reproducible from peptide sequence.	-1 on failure; 0 on pass.	Failure blocks the candidate if configured as block.	Signals possible sequence ambiguity because I and L are isobaric.	Many experimentally useful peptides contain I/L; the flag does not imply non-detectability.	apply
Heuristic charge > 2 (charge)	Ionization-related composition heuristic	Flag candidates with more than two estimated protonatable sites under the simple implemented count.	apply	Always evaluated from candidate sequence.	All supported enzymes	charge_hat = 1 + nK + nR + nH <= 2.	charge_hat > 2.	Rule_trace: candidate_key, target_id, peptide, start, end, missed_cleavages, rule, state, applicable, pass_fail, rule_score, candidate_status, peptide_score, blocks_candidate. Candidate evidence: charge_hat.	-1 on failure; 0 on pass.	Failure blocks the candidate if configured as block.	Provides a transparent composition-based flag for potentially higher-charge precursors.	Not a pH-, pKa-, solvent-, modification-, conformation-, or instrument-specific charge-state prediction.	apply
Notes
1. Each candidate starts with peptide_score = 12. A standard failed apply rule contributes -1; a failed ignore rule contributes 0; pass and not_applicable contribute 0. A failed block rule changes candidate status but contributes 0 to the numeric score.
2. The empirical acceptance configuration was taken directly from the Rule_configuration worksheet of Q07955_peptide_selection_20260924_034046.xlsx: unique_proteome and length were block; the remaining ten rules were apply.
3. The supplied historical summary for the separate 105,657-entry Trypsin/P manual run does not include its exported Rule_configuration worksheet. Its exact rule states should not be claimed as default from the summary alone.
4. Rule_trace contains common rule-level outcome fields, not a dedicated free-text evidence column. Rule-specific evidence is either reproducible from peptide/coordinates or stored in linked candidate columns, as specified above.

### Sheet: Empirical_Configuration
Empirical acceptance configuration exported by SeekNSee 0.2.5
Source: Q07955_peptide_selection_20260924_034046.xlsx, generated 2026-09-24 03:40:22 -0300.
Rule order	Internal key	Label	Exported state	Run context	Source worksheet
1	unique_proteome	Specific against reference proteome	block	Q07955/SRSF1; reference_proteome; Trypsin; maximum missed cleavages = 0; 20,416 reference proteins	Rule_configuration
2	unique_protein	Unique accession group	apply	Q07955/SRSF1; reference_proteome; Trypsin; maximum missed cleavages = 0; 20,416 reference proteins	Rule_configuration
3	length	Length	block	Q07955/SRSF1; reference_proteome; Trypsin; maximum missed cleavages = 0; 20,416 reference proteins	Rule_configuration
4	dibasic	Dibasic	apply	Q07955/SRSF1; reference_proteome; Trypsin; maximum missed cleavages = 0; 20,416 reference proteins	Rule_configuration
5	glyco	Glycosylation motif	apply	Q07955/SRSF1; reference_proteome; Trypsin; maximum missed cleavages = 0; 20,416 reference proteins	Rule_configuration
6	chemical	Chemical risk	apply	Q07955/SRSF1; reference_proteome; Trypsin; maximum missed cleavages = 0; 20,416 reference proteins	Rule_configuration
7	acidic	D/E near tryptic cleavage	apply	Q07955/SRSF1; reference_proteome; Trypsin; maximum missed cleavages = 0; 20,416 reference proteins	Rule_configuration
8	terminal	Terminal fragment	apply	Q07955/SRSF1; reference_proteome; Trypsin; maximum missed cleavages = 0; 20,416 reference proteins	Rule_configuration
9	miscleavage	Missed cleavages	apply	Q07955/SRSF1; reference_proteome; Trypsin; maximum missed cleavages = 0; 20,416 reference proteins	Rule_configuration
10	proline_p1prime	Proline at P1-prime	apply	Q07955/SRSF1; reference_proteome; Trypsin; maximum missed cleavages = 0; 20,416 reference proteins	Rule_configuration
11	isobaric	Isobaric I/L	apply	Q07955/SRSF1; reference_proteome; Trypsin; maximum missed cleavages = 0; 20,416 reference proteins	Rule_configuration
12	charge	Heuristic charge > 2	apply	Q07955/SRSF1; reference_proteome; Trypsin; maximum missed cleavages = 0; 20,416 reference proteins	Rule_configuration
Important limitation	This sheet documents the supplied final packaged acceptance run. It does not establish the configuration of every targeted validation harness or the separate 105,657-entry manual scenario.

### Sheet: Evidence_Dictionary
Rule-trace and linked evidence fields
Field	Location	Data type	Definition	Permitted / observed values
candidate_key	Rule_trace and candidate tables	character	Composite key: target_id|start|end|missed_cleavages|peptide.	Unique per candidate instance within a run.
rule	Rule_trace	character	Internal rule key.	12 fixed keys listed in Table_S2.
state	Rule_trace	character	Selected rule state for the run.	ignore; apply; block
applicable	Rule_trace	logical	Whether the rule is interpreted in the enzyme/boundary context.	TRUE; FALSE
pass_fail	Rule_trace	character	Rule outcome after applicability is considered.	pass; fail; not_applicable
rule_score	Rule_trace	numeric	Numeric contribution to peptide_score.	Usually 0 or -1; miscleavage may be -2.
blocks_candidate	Rule_trace	logical	TRUE only when an applicable failed rule is configured as block.	TRUE; FALSE
candidate_status	Rule_trace and candidate tables	character	Final candidate classification after all rules are evaluated.	retained; blocked
peptide_score	Rule_trace and candidate tables	numeric	12 + sum(rule_score) across the 12 trace rows.	Observed integer range depends on failures.
blocked_by	Ranked/Blocked candidate tables	character	Semicolon-delimited internal keys of all failed block rules.	Empty for retained candidates; one or more rule keys for blocked candidates.
reference_entry_count	Candidate tables	integer	Number of reference entries containing the peptide.	Non-negative integer.
reference_occurrence_count	Candidate tables	integer	Total exact peptide occurrences across matching entries.	Non-negative integer.
matching_reference_ids	Candidate tables	character	Semicolon-delimited IDs of all matching reference entries.	May be display-abbreviated in Excel if cell exceeds safe limit.
disallowed_reference_ids	Candidate tables	character	Matching IDs not permitted by the selected specificity policy.	Empty when unique_proteome passes.
acidic_evaluated_site_count	Candidate tables	integer	Number of valid Trypsin boundaries evaluated for acidic context.	0, 1, or 2 in typical candidate contexts.
acidic_affected_boundaries	Candidate tables	character	Affected candidate boundary or boundaries.	N; C; N;C; empty
acidic_affected_positions	Candidate tables	character	One-based target-sequence positions of D/E residues causing failure.	Semicolon-delimited integers; empty on pass/not applicable.
acidic_affected_residues	Candidate tables	character	D/E residues at affected positions.	Semicolon-delimited D/E; empty on pass/not applicable.
proline_p1prime_applicable	Candidate tables	logical	Whether candidate starts after internal K/R under Trypsin/P.	TRUE; FALSE
proline_p1prime_preceding_residue	Candidate tables	character	Residue immediately before candidate start.	K or R when applicable; otherwise contextual/empty.
proline_p1prime_residue	Candidate tables	character	First candidate residue evaluated at P1-prime.	P causes failure when applicable.
charge_hat	Candidate tables	integer	1 + nK + nR + nH.	Positive integer; rule passes when <= 2.

### Sheet: Metadata
Table S2 metadata and provenance
Software	SeekNSee 0.2.5
Algorithm version	2026-09-enzyme-aware-missed-cleavages-p1prime-1
Scientific-core source	app.txt; frozen app.R content
Acceptance-workbook source	Q07955_peptide_selection_20260924_034046.xlsx
Documentation source	SeekNSee_0.2.5_complete_application_documentation.txt
Acceptance run target	sp|Q07955|SRSF1_HUMAN
Reference proteins	20,416
Enzyme	Trypsin
Maximum missed cleavages	0
Candidates / retained / blocked	27 / 13 / 14
Rule_trace rows	324
Configuration statement	Default 0.2.5 configuration confirmed for the supplied acceptance workbook.
Unresolved historical configuration	Exact states for the separate 105,657-entry Trypsin/P manual run require its archived Rule_configuration sheet.
