## Supplementary material for "SeekNSee: A Rule-Based Framework for Prioritizing Proteotypic Peptides": Table S4

### Sheet: Table_S4
Supplementary Table S4. Computational validation suites, manual acceptance scenarios, export assessments, and platform-specific tests for SeekNSee 0.2.5
Explicitly enumerated assertions are distinguished from aggregate pass/fail gates, manual acceptance scenarios, and platform-operational checks. Computational validation demonstrates deterministic correctness and internal consistency for the tested cases, not experimental peptide performance.
Validation domain	Stage / scenario	Configuration or scope	Acceptance criterion	Expected result	Observed result	Assertions passed / expected	Outcome	Evidence type	Interpretation / limitation
Scientific core	B01 core digestion	Enzyme-aware cleavage and candidate-generation cases	Generated products match predefined enzyme-boundary expectations.	Aggregate gate passes.	Aggregate gate passed.	Not enumerated	PASS	Automated validation gate	Supports deterministic correctness of tested digestion cases; not an experimental protease-efficiency test.
Rules and scoring	B02 rules and scoring	Twelve rules; ignore, apply, and block states; score/status separation	Rule applicability, pass/fail outcomes, numerical contributions, and blocking behavior match predefined expectations.	49 assertions pass.	49 assertions passed.	49 / 49	PASS	Automated assertions	Targeted configurations deliberately varied rule states and were not restricted to defaults.
Integration	B03 integration	Digestion, candidate evaluation, reference matching, scoring, tracing, and export	Integrated outputs and numerical identities remain internally consistent.	42 assertions pass.	42 assertions passed.	42 / 42	PASS	Automated assertions	Confirms integration of the validated scientific components.
Manual scientific validation	B03 manual SRSF1 validation	SRSF1/Q07955 manual end-to-end review	Candidate generation and rule outcomes agree with the predefined manual interpretation.	Aggregate manual gate passes.	Aggregate manual gate passed.	Not enumerated	PASS	Manual scientific gate	Provides an independently inspected reference scenario.
Editorial preservation	B04 editorial validation	Interface, explanations, and export revisions	Editorial changes preserve scientific behavior.	37 assertions pass.	37 assertions passed.	37 / 37	PASS	Automated assertions	Supports preservation of the scientific core during editorial revision.
Regression-harness audit	B04 pre-release harness v1	Initial harness expectations and R list access	Harness accurately represents application expectations.	All checks should be interpretable.	Harness inconsistency caused by incorrect expectations and partial list-name matching.	Not included in final total	HARNESS ERROR	Test-system audit	The inconsistency was assigned to the harness rather than to a demonstrated application-science failure.
Regression-harness audit	B04 pre-release harness v2	Corrected exact list indexing and corrected Trypsin expectation at R|P	Corrected harness matches intended implementation.	57 assertions pass.	57 assertions passed.	57 / 57	PASS	Automated assertions	Corrected suite included in the 198-assertion total.
Release-candidate integrity	B05 post-promotion RC1 validation	Frozen RC1 checkpoint and application identity	Promoted checkpoint preserves behavior and byte-level application identity.	13 assertions pass; app.R SHA-256 unchanged.	13 assertions passed; app.R SHA-256 preserved.	13 / 13	PASS	Automated assertions and checksum	Confirms preservation of the validated implementation after promotion.
Complex manual / stress scenario	Large-reference SRSF1 analysis	105,657 reference entries; Trypsin/P; maximum 2 missed cleavages; target length 248 aa	Candidate partition and export are internally consistent.	Total candidates = retained + blocked; export succeeds.	153 raw fragments; 121 candidates; 77 retained; 44 blocked; 77 + 44 = 121; Excel export passed.	Aggregate scenario	PASS	Manual acceptance and stress scenario	Exact rule states were not included in the supplied summary; do not assume defaults without the archived Rule_configuration worksheet.
Final packaged scientific acceptance	SRSF1 package acceptance	Reviewed human proteome: 20,416 proteins; Trypsin; maximum 0 missed cleavages; default 0.2.5 rules	Packaged application reproduces expected counts, trace completeness, and workbook structure.	52 raw fragments; 27 candidates; 13 retained; 14 blocked; 324 trace rows; 7 worksheets.	Expected values observed.	Aggregate scenario	PASS	Automated and manual package acceptance	Confirms preservation of the validated scientific behavior in the packaged applications.
Internal consistency	Candidate partitioning	All evaluated scenarios	Every candidate is classified exactly once.	candidates = retained + blocked.	Identity satisfied in validated scenarios.	Invariant	PASS	Numerical identity	Detects omissions or double classification.
Internal consistency	Trace completeness	Twelve rules per candidate	Every candidate-rule pair is represented.	Rule_trace rows = candidates × 12.	27 candidates generated 324 rows in final package acceptance.	Invariant	PASS	Numerical identity	Establishes rule-level trace completeness.
Internal consistency	Score reconstruction	All candidate traces	Reported score equals baseline plus trace contributions.	peptide_score = 12 + sum(rule_score).	Identity satisfied in validated cases.	Invariant	PASS	Numerical identity	Supports audit of the numerical ranking.
Internal consistency	Blocking consistency and continued evaluation	Applicable failed block rules	All failed block rules are retained, and later rules remain evaluated after blocking.	blocked_by and blocks_candidate agree with states/outcomes; 12 traces remain present.	Consistency checks passed.	Invariant	PASS	Logical identity	Prevents early termination from hiding additional rule evidence.
Excel export	Workbook structure	Final packaged acceptance workbook	Workbook contains the seven expected worksheets.	Seven worksheets present and readable.	Run_summary, Rule_configuration, Target_proteins, Ranked_peptides, Rule_trace, Blocked_peptides, and Rule_definitions observed.	Aggregate check	PASS	Export acceptance	Literal worksheet names correspond to the supplied final workbook.
Excel export	Long-cell display adaptation	105,657-entry reference scenario	Long identifier lists are abbreviated only after scientific calculations.	Display adaptation does not change counts, scores, status, or ranking.	14 cells abbreviated; 4,802 identifier occurrences omitted only from displayed strings.	Aggregate check	PASS	Export stress assessment	Display-only adaptation; not analytical data loss.
Performance / usability	PERF-01 large FASTA parsing	105,657-entry reference collection	Large input completes without scientific inconsistency; limitation is recorded.	Run completes; formal benchmark not claimed.	Run completed; initial FASTA parsing was perceptibly slow.	Observed limitation	PASS WITH LIMITATION	Observed user-experience limitation	No formal elapsed-time, peak-memory, or comparative benchmark was available.
Windows portability	Windows 10/11 x64 package acceptance	Portable Windows x64 distribution	Post-extraction startup, interface, scientific scenario, Excel export, and controlled shutdown succeed.	All platform acceptance gates pass.	Validated scientific core and manual acceptance completed; release frozen.	Platform gate	PASS	Platform packaging acceptance	Supports the validated Windows environment only.
Ubuntu portability	Ubuntu 24.04 LTS x86_64 package acceptance	Portable Ubuntu archive with relocatable R runtime	Archive integrity, relocation, startup, HTTP, assets, scientific scenario, export, browser launch, shutdown, and process cleanup succeed.	All platform acceptance gates pass.	Application HTTP 200; logo HTTP 200; browser opened; Ctrl+C stopped server; residual processes = 0; release frozen.	Platform gate	PASS	Platform packaging acceptance	Supports Ubuntu 24.04 LTS x86_64; not universal Linux compatibility.
macOS portability	Apple Silicon status	macOS arm64	Native build and validation are required before compatibility claims.	Not tested.	Not performed.	Not applicable	NOT TESTED	Planned validation	No macOS compatibility or performance claim is supported by current evidence.
Interpretation notes
1. The total of 198 explicitly enumerated automated assertions comprises B02 (49), B03 integration (42), B04 editorial validation (37), corrected B04 pre-release harness v2 (57), and B05 post-promotion RC1 validation (13).
2. B01 core digestion and B03 manual SRSF1 validation were aggregate pass/fail gates and are intentionally excluded from the 198 count.
3. The two SRSF1 scenarios are distinct: the large-reference manual scenario used Trypsin/P and up to two missed cleavages, whereas final packaged acceptance used Trypsin, zero missed cleavages, and the exported default 0.2.5 rule configuration.
4. Computational and operational validation does not establish experimental peptide detectability, digestion efficiency, ionization, chromatography, chemical stability, or instrument-specific performance.

### Sheet: Assertion_Summary
Explicitly enumerated automated assertions included in the final total
Stage	Passed	Expected	Percent passed	Outcome
B02 rules and scoring	49	49	1	PASS
B03 integration	42	42	1	PASS
B04 editorial validation	37	37	1	PASS
B04 pre-release harness v2	57	57	1	PASS
B05 post-promotion RC1	13	13	1	PASS
Total	198	198	1	PASS
B01 core digestion and B03 manual SRSF1 validation were aggregate gates and are not counted among the 198 explicitly enumerated assertions.

### Sheet: Manual_Scenarios
Distinct SRSF1 manual and package-acceptance scenarios
Parameter	Large-reference manual scenario	Final packaged acceptance
Reference set	105,657 entries	Reviewed human reference proteome, 20,416 proteins
Target	sp|Q07955|SRSF1_HUMAN	sp|Q07955|SRSF1_HUMAN
Target length	248 aa	248 aa
Enzyme	Trypsin/P	Trypsin
Maximum missed cleavages	2	0
Rule configuration	Not listed in the supplied historical summary; archived Rule_configuration required for confirmation	Default 0.2.5 configuration confirmed from supplied Rule_configuration
Raw fragments	153	52
Candidates, 4–25 aa	121	27
Retained	77	13
Blocked	44	14
Partition identity	77 + 44 = 121	13 + 14 = 27
Rule_trace rows	1,452 expected from 121 × 12	324 observed from 27 × 12
Excel export	PASS	PASS; seven worksheets
Primary purpose	Complex manual and export stress scenario	Final scientific acceptance of packaged applications

### Sheet: Platform_Tests
Platform-specific package validation status
Platform	Architecture	Package status	Validated domains	Observed result	Interpretation boundary
Windows 10/11	x64	Validated and frozen	Startup; interface; SRSF1 scientific acceptance; Excel export; controlled shutdown; core identity preservation	PASS	Applies to the validated Windows x64 package.
Ubuntu 24.04 LTS	x86_64	Validated and frozen	Archive integrity; relocatable runtime; startup; HTTP; logo; browser opening; SRSF1 acceptance; export; shutdown; residual processes	PASS	Applies to Ubuntu 24.04 LTS x86_64, not all Linux environments.
macOS	Apple Silicon arm64	Not tested	Native build and validation not performed	NOT TESTED	No macOS compatibility claim is supported at this stage.

### Sheet: Metadata
Table S4 metadata and provenance
Software	SeekNSee 0.2.5
Algorithm version	2026-09-enzyme-aware-missed-cleavages-p1prime-1
Core documentation	SeekNSee_0.2.5_complete_application_documentation.txt
Final acceptance workbook	Q07955_peptide_selection_20260924_034046.xlsx
Explicitly enumerated assertions	198 passed of 198 expected
Aggregate gates excluded from 198	B01 core digestion; B03 manual SRSF1 validation
Final packaged acceptance configuration	Trypsin; maximum missed cleavages = 0; default 0.2.5 rule states; 20,416 reference proteins
Historical configuration limitation	Exact rule states for the 105,657-entry Trypsin/P scenario were not listed in the supplied summary.
