## Supplementary material for "SeekNSee: A Rule-Based Framework for Prioritizing Proteotypic Peptides": Table S6-S8

### Sheet: Table_6
Table 6. Correlation analysis of SeekNSee score and LC-MS/MS parameters
HeLa DIA correlation table					HeLa DDA correlation table
metric	rho	p_value			metric	rho	p_value
Length	-0.258747	0			Mass	-0.33983	1.98374e-282
Empirical.Quality	0.139415	0			Length	-0.257584	6.27748e-159
Peak.width	0.13871	0			Retention.time	0.13101	1.82143e-41
FWHM	0.136794	0			MS.MS.scan.number	0.131006	1.83066e-41
Evidence	0.115869	4.65495e-242			PEP	-0.108655	5.59391e-29
Quantity.Quality	0.11076	3.06816e-221			Best.MS.MS	0.0914329	5.83151e-21
Ms1.Area	0.0956182	3.73323e-165			Intensity	0.0807496	1.2215e-16
Ms1.Normalised	0.095393	2.20368e-164			Score	0.0597662	8.65256e-10
RT.Start	0.0902446	2.91261e-147			Number.of.isotopic.peaks	-0.0514062	1.38929e-07
Precursor.Quantity	0.0830974	4.34923e-125			MS.MS.m.z	-0.048252	7.44118e-07
Precursor.Normalised	0.0829223	1.44063e-124			m.z	-0.0480904	8.10233e-07
Precursor.Mz	-0.0617432	8.23409e-70			Delta.score	-0.038813	6.87856e-05
Q.Value	-0.0495617	1.35481e-45
PEP	-0.0465038	2.40453e-40
					HeLa DDA physical-chemical correlation table
					metric	rho	p_value
HeLa DIA abundance-resolution correlation table					GRAVYscore	0.356755	4.49e-313
comparison	rho	p_value			Mw	-0.339631	4.42515e-282
Ms1.Area vs Precursor.Quantity	0.941706	0			BomanIndex	-0.315141	4.74519e-241
Peak.width vs FWHM	0.869238	0			AliphaticIndex	0.197027	1.71988e-92
FWHM vs Ms1.Area	0.319701	0			Charge	0.155223	1.08826e-57
FWHM vs Precursor.Quantity	0.232821	0			pI	0.093859	5.24605e-22
					Instability	-0.0842495	5.04718e-18
					HydrophobicMoment	-0.0183858	0.059
PXD046372 correlation table
metric	rho	p_value
Length	-0.27934	0
Ms1.Area	0.17148	0
Precursor.Quantity	0.167368	0
Precursor.Normalised	0.133297	0
Ms1.Normalised	0.130305	0
RT.Start	0.127502	0
Empirical.Quality	0.100834	0
Peak.width	-0.0669657	1.85495e-189
Evidence	0.0627444	1.56512e-166
FWHM	-0.0589341	3.98712e-147
Quantity.Quality	0.0440392	5.91382e-83
PEP	0.040723	3.40622e-71
Q.Value	0.0398966	2.08829e-68
Precursor.Mz	0.0293727	7.02039e-38

### Sheet: Table_7
Table 7. ROC-AUC analysis of peptide detectability
HeLa DIA dataset
Model	AUC (95% CI)	DeLong p-value*
SeekNSee	0.844 (0.843-0.845)	< 2.2e-16
ProteomicsDB	0.894 (0.893-0.895)
CPTAC	0.886 (0.885-0.887)
HeLa DDA dataset
Model	AUC (95% CI)	DeLong p-value*
SeekNSee	0.879 (0.876-0.881)	< 2.2e-16
ProteomicsDB	0.895 (0.894-0.897)
CPTAC	0.907 (0.905-0.908)
* p-value < 2.2e-16 for all pairwise comparisons

### Sheet: Table_8
Table 8. Correlation analysis of Peptide Ranger-ProteomicsDB RF score and LC-MS/MS parameters
HeLa DIA correlation table				HeLa DDA correlation table				PXD046372 correlation table
metric	rho	p_value		metric	rho	p_value		metric	rho	p_value
Length	-0.490019	0		Mass	-0.63457	0		Length	-0.605519	0
RT.Start	0.282399	0		Length	-0.632798	0		Precursor.Quantity	0.289257	0
Precursor.Mz	-0.254568	0		MS.MS.m.z	-0.374756	0		Ms1.Area	0.281386	0
FWHM	0.19853	0		m.z	-0.374554	0		Precursor.Mz	-0.276551	0
Peak.width	0.192723	0		PEP	-0.329118	2.50796e-271		Precursor.Normalised	0.198544	0
Empirical.Quality	0.185658	0		Retention.time	0.211793	7.76515e-110		Ms1.Normalised	0.182965	0
Ms1.Normalised	0.16925	0		MS.MS.scan.number	0.211703	9.63305e-110		Evidence	0.119712	0
Ms1.Area	0.169004	0		Intensity	0.161228	1.11031e-63		Empirical.Quality	0.0910692	0
Evidence	0.156194	0		Delta.score	-0.157614	4.66369e-61		RT.Start	0.0709551	4.22975e-230
Quantity.Quality	0.151348	0		Number.of.isotopic.peaks	-0.110686	9.8457e-31		PEP	-0.0633713	7.14373e-184
Precursor.Normalised	0.147421	0		Best.MS.MS	0.0262744	0.00630598		Q.Value	-0.062262	1.49939e-177
Precursor.Quantity	0.147216	0		Score	0.0166279	0.0839119		Peak.width	-0.0187429	1.28606e-17
Q.Value	-0.107387	4.85179e-229						FWHM	-0.0153499	2.59901e-12
PEP	-0.104149	1.71954e-215						Quantity.Quality	0.00618876	0.0047
